# Meta-analysis of the human upper respiratory tract microbiome reveals robust taxonomic associations with health and disease

**DOI:** 10.1101/2023.08.10.552808

**Authors:** Nick Quinn-Bohmann, Jose A. Freixas-Coutin, Jin Seo, Ruth Simmons, Christian Diener, Sean M. Gibbons

## Abstract

The human upper respiratory tract (URT) microbiome, like the gut microbiome, varies across individuals and between health and disease states. However, study-to-study heterogeneity in reported case-control results has made the identification of consistent and generalizable URT-disease associations difficult. In order to address this issue, we assembled 26 independent 16S amplicon sequencing data sets from case-control URT studies, with approximately 2-3 studies per respiratory condition and ten distinct conditions covering common chronic and acute respiratory diseases. We leveraged the healthy control data across studies to investigate URT associations with age, sex and geographic location, in order to isolate these associations from health and disease states. We found several robust genus-level associations, across multiple independent studies, with either health or disease status. We identified disease associations specific to a particular respiratory condition and associations general to all conditions. Ultimately, we reveal robust associations between the URT microbiome, health, and disease, which hold across multiple studies and can help guide follow-up work on potential URT microbiome diagnostics and therapeutics.
