## Supplemental Tables 1-4 for "Meta-analysis of the human upper respiratory tract microbiome reveals robust taxonomic associations with health and disease"

### Sheet: Supplemental Table 1
Author	16s rRNA region	Sequencing Platform	Age range	URT area	Samples	Location	Abbreviations	BioProject Number
Gupta et al 2021	V4	Illumina MiSeq	0-87	nasopharynx	89	India	COVID	PRJNA707350
Merenstein et al 2021	V1-V2	Illumina HiSeq (infected), LS454 (Healthy)	36-91	nasopharynx and oropharynx	103	USA	COVID	PRJNA683617 (COVID vs Non-COVID), PRJNA678105 (healthy)
Paz Ventero et al 2021	V3-V4	Illumina MiSeq	13-94	nasopharynx	74	Spain	COVID	PRJNA673585
de Steenhuijsen et al 2015	V5–V7	LS454	~34-75	oropharynx	405	Netherlands	Pneumonia	PRJNA276495
Dai et al 2018	V3-V4	Illumina MiSeq	0-10	nasopharynx and oropharynx	60	China	Pneumonia	PRJNA344805 / SRP090593 (Healthy), PRJNA431097 / SRP130820 (Pneumonia)
Emonet et al 2019	V3-V4	Illumina MiSeq	43-71	oropharynx	54	Switzerland	Pneumonia	PRJEB20665
De Boeck et al 2019	V4	Illumina MiSeq	18-65	nasopharynx	290	Belgium	Rhinosinusitis	PRJEB30316 (CRS), PRJEB23057 (H)
Gan et al 2019	V3-V4	Illumina MiSeq	>18	nasopharynx	86	China	Rhinosinusitis	PRJNA493980
Vickery et al 2021	V1-V2	Illumina MiSeq	>18	nasopharynx	66	USA	Rhinosinusitis	PRJNA678776
Aydin et al 2021	V3-V4	Illumina MiSeq	0-17	nasopharynx	64	Germany	Asthma	PRJNA714100
Chun et al 2020	V3-V4	Illumina MiSeq	7-15	nasopharynx	54	USA	Asthma	PRJNA601757
Durack et al 2018	V4	Illumina MiSeq	25-48	nasopharynx and oropharynx	45	USA	Asthma	PRJEB22676
dos Anjos et al 2018	V4	ION TORRENT	0-60	nasopharynx	12	Brazil	Influenza	PRJNA317701
Kaul et al., 2020	V1-V3	LS454	2-65	nasopharynx	52	Chile	Influenza	PRJNA240559 (infected), PRJNA240562 (uninfected)
Wen et al 2018	V4	Illumina MiSeq	0-10	nasopharynx and oropharynx	180	China	Influenza	PRJNA473282 (All), PRJNA344805 (rep Healthy)
Mei et al 2015	V4	Illumina MiSeq	0-1	nasopharynx	234	Australia	RTI	PRJNA275918
van den Munckhof et al 2020	V3-V4	Illumina MiSeq	18-92	nasopharynx and oropharynx	304	Netherlands	RTI	PRJNA596902
Man et al 2019	V4	Illumina MiSeq	0-5	nasopharynx and oropharynx	462	Netherlands	RTI	PRJNA428382
Ederveen et al 2018	V3-V4	Illumina MiSeq	0-2	nasopharynx	75	Netherlands	RSV	PRJEB20811
Edouard et al., 2018	V3-V4	Illumina MiSeq	0-94	nasopharynx	225	France	RSV and others	PRJEB14780
Sande et al 2019	V3-V4	Illumina MiSeq	0-4	nasopharynx and oropharynx	84	Kenya	RSV	PRJEB28053
Pragman et al 2019	V4	Illumina MiSeq	60-80	nasopharynx and oropharynx	22	USA	COPD	PRJNA543785
Chiu et al 2020	V3-V4	Illumina HiSeq	4-5	oropharynx	60	China	Resp. Allergies	https://figshare.com/s/e337e0b26af010885553
Marazzato et al 2020	V3-V4	Illumina MiSeq	6-12	nasopharynx	75	Italy	Resp. Allergies	PRJNA554533
Jensen et al 2013	V4-V6	LS454	2-35	oropharynx	20	Denmark	Tonsillitis	SRP013435
Yeoh et al 2019	V3-V4	Illumina MiSeq	23-71	oropharynx	208	Hong Kong	Tonsillitis	PRJNA559766

### Sheet: Supplemental Table 2
Classification Percentage
Study	phylum	class	order	family	genus	species	condition
PRJEB22676	68.1116	68.1084	68.0991	67.1991	59.6785	12.5221	Asthma
PRJNA714100	93.7169	93.7148	93.5918	92.7042	91.9336	9.22116	Asthma
PRJNA601757	99.8287	99.828	95.7103	95.2231	94.6452	14.8329	Asthma
PRJNA543785	95.7661	95.7509	95.7459	93.8091	89.6714	16.356	COPD
PRJNA704967	99.51	99.4939	99.4518	96.4684	95.0112	3.77934	COVID
PRJNA707350	99.5637	99.5629	99.522	98.5938	91.1488	15.039	COVID
PRJNA673585	99.1957	99.1947	99.0627	97.9584	94.7379	24.6188	COVID
PRJNA240559	97.3819	97.3793	96.2608	96.0989	71.5324	1.50228	Influenza
PRJNA317701	72.9206	72.9206	72.9206	71.5484	68.6726	13.9849	Influenza
PRJNA473282	98.348	98.3189	98.0145	96.0581	92.4975	18.0525	Influenza
PRJNA276495	99.9429	99.9415	99.6757	97.1451	81.8107	4.21746	Pneumonia
PRJEB20665	99.9708	99.9706	99.9075	99.4902	96.3959	27.8068	Pneumonia
PRJNA431097	99.8567	99.8537	99.6905	96.4892	94.2754	9.14523	Pneumonia
PRJEB14780	95.9339	95.9046	94.8817	92.977	88.833	10.102	RSV
PRJEB28053	96.846	96.845	96.6954	94.777	93.7073	16.5558	RSV
PRJEB20811	88.8282	88.8281	88.7966	88.3912	87.7976	11.4456	RSV
PRJNA596902	74.7754	74.7702	73.6831	73.5013	71.7997	15.7253	RTI
PRJNA428382	99.9987	99.9986	99.9976	99.9182	99.5042	19.3874	RTI
PRJNA275918	99.9613	99.9591	63.9625	63.4908	62.7781	0.891081	RTI
12560267	99.9056	99.9037	99.8623	97.7422	93.679	17.3555	Resp. Allergies
PRJNA554533	99.953	99.9522	99.8644	95.9614	95.5349	1.64357	Resp. Allergies
PRJNA493980	96.9794	96.9348	95.5702	94.9336	88.6266	14.0648	Rhinosinusitis
PRJNA678776	63.0099	63.004	62.9971	62.8121	61.975	15.9181	Rhinosinusitis
PRJEB23057	99.7068	99.705	99.684	99.4205	97.236	16.4195	Rhinosinusitis
PRJNA559766	99.9841	99.9806	99.9245	98.6412	96.6156	16.7552	Tonsillitis
SRP013435	99.8552	99.8552	99.8523	98.4999	96.9194	31.3377	Tonsillitis

### Sheet: Supplemental Table 3
Post Hoc Analysis
Abundance Associations with Geographic Regions
Each line item shows a significant difference in CLR transformed relative abundance for the given taxon between the listed regions
Significance as calculated by Post-hoc Dunn's test, p<0.05
Region 1	Region 2	taxon
Africa	Asia	Streptococcus
Africa	Europe	Streptococcus
Africa	North America	Streptococcus
Africa	Oceania	Streptococcus
Africa	South America	Streptococcus
Asia	Africa	Streptococcus
Asia	Europe	Streptococcus
Asia	North America	Streptococcus
Asia	Oceania	Streptococcus
Asia	South America	Streptococcus
Europe	Africa	Streptococcus
Europe	Asia	Streptococcus
Europe	Oceania	Streptococcus
Europe	South America	Streptococcus
North America	Africa	Streptococcus
North America	Asia	Streptococcus
North America	South America	Streptococcus
Oceania	Africa	Streptococcus
Oceania	Asia	Streptococcus
Oceania	Europe	Streptococcus
Oceania	South America	Streptococcus
South America	Africa	Streptococcus
South America	Asia	Streptococcus
South America	Europe	Streptococcus
South America	North America	Streptococcus
South America	Oceania	Streptococcus
Africa	North America	Rothia
Africa	Oceania	Rothia
Africa	South America	Rothia
Asia	Europe	Rothia
Asia	Oceania	Rothia
Asia	South America	Rothia
Europe	Asia	Rothia
Europe	North America	Rothia
Europe	Oceania	Rothia
North America	Africa	Rothia
North America	Europe	Rothia
North America	Oceania	Rothia
North America	South America	Rothia
Oceania	Africa	Rothia
Oceania	Asia	Rothia
Oceania	Europe	Rothia
Oceania	North America	Rothia
South America	Africa	Rothia
South America	Asia	Rothia
South America	North America	Rothia
Africa	Europe	Moraxella
Asia	Europe	Moraxella
Europe	Africa	Moraxella
Europe	Asia	Moraxella
Europe	North America	Moraxella
Europe	Oceania	Moraxella
North America	Europe	Moraxella
North America	Oceania	Moraxella
Oceania	Europe	Moraxella
Oceania	North America	Moraxella
Africa	Asia	Dolosigranulum
Africa	Europe	Dolosigranulum
Africa	North America	Dolosigranulum
Africa	Oceania	Dolosigranulum
Africa	South America	Dolosigranulum
Asia	Africa	Dolosigranulum
Asia	Oceania	Dolosigranulum
Europe	Africa	Dolosigranulum
Europe	Oceania	Dolosigranulum
North America	Africa	Dolosigranulum
North America	Oceania	Dolosigranulum
Oceania	Africa	Dolosigranulum
Oceania	Asia	Dolosigranulum
Oceania	Europe	Dolosigranulum
Oceania	North America	Dolosigranulum
South America	Africa	Dolosigranulum
Africa	North America	Prevotella
Africa	Oceania	Prevotella
Asia	North America	Prevotella
Asia	Oceania	Prevotella
Asia	South America	Prevotella
Europe	North America	Prevotella
Europe	Oceania	Prevotella
Europe	South America	Prevotella
North America	Africa	Prevotella
North America	Asia	Prevotella
North America	Europe	Prevotella
North America	Oceania	Prevotella
North America	South America	Prevotella
Oceania	Africa	Prevotella
Oceania	Asia	Prevotella
Oceania	Europe	Prevotella
Oceania	North America	Prevotella
South America	Asia	Prevotella
South America	Europe	Prevotella
South America	North America	Prevotella
Africa	Asia	Staphylococcus
Africa	Europe	Staphylococcus
Africa	Oceania	Staphylococcus
Africa	South America	Staphylococcus
Asia	Africa	Staphylococcus
Asia	Oceania	Staphylococcus
Europe	Africa	Staphylococcus
Europe	Oceania	Staphylococcus
North America	Oceania	Staphylococcus
North America	South America	Staphylococcus
Oceania	Africa	Staphylococcus
Oceania	Asia	Staphylococcus
Oceania	Europe	Staphylococcus
Oceania	North America	Staphylococcus
South America	Africa	Staphylococcus
South America	North America	Staphylococcus
Africa	Asia	Veillonella
Africa	Europe	Veillonella
Africa	North America	Veillonella
Africa	Oceania	Veillonella
Africa	South America	Veillonella
Asia	Africa	Veillonella
Asia	Europe	Veillonella
Asia	North America	Veillonella
Asia	Oceania	Veillonella
Asia	South America	Veillonella
Europe	Africa	Veillonella
Europe	Asia	Veillonella
Europe	North America	Veillonella
Europe	Oceania	Veillonella
Europe	South America	Veillonella
North America	Africa	Veillonella
North America	Asia	Veillonella
North America	Europe	Veillonella
North America	Oceania	Veillonella
North America	South America	Veillonella
Oceania	Africa	Veillonella
Oceania	Asia	Veillonella
Oceania	Europe	Veillonella
Oceania	North America	Veillonella
South America	Africa	Veillonella
South America	Asia	Veillonella
South America	Europe	Veillonella
South America	North America	Veillonella
Africa	Europe	Corynebacterium
Africa	Oceania	Corynebacterium
Africa	South America	Corynebacterium
Asia	Europe	Corynebacterium
Asia	North America	Corynebacterium
Asia	Oceania	Corynebacterium
Asia	South America	Corynebacterium
Europe	Africa	Corynebacterium
Europe	Asia	Corynebacterium
Europe	North America	Corynebacterium
Europe	Oceania	Corynebacterium
Europe	South America	Corynebacterium
North America	Asia	Corynebacterium
North America	Europe	Corynebacterium
North America	Oceania	Corynebacterium
North America	South America	Corynebacterium
Oceania	Africa	Corynebacterium
Oceania	Asia	Corynebacterium
Oceania	Europe	Corynebacterium
Oceania	North America	Corynebacterium
South America	Africa	Corynebacterium
South America	Asia	Corynebacterium
South America	Europe	Corynebacterium
South America	North America	Corynebacterium
Asia	Europe	Gemella
Asia	South America	Gemella
Europe	Asia	Gemella
Europe	North America	Gemella
North America	Europe	Gemella
South America	Asia	Gemella
Africa	Asia	Fusobacterium
Africa	Europe	Fusobacterium
Africa	North America	Fusobacterium
Asia	Africa	Fusobacterium
Asia	Europe	Fusobacterium
Asia	Oceania	Fusobacterium
Europe	Africa	Fusobacterium
Europe	Asia	Fusobacterium
Europe	North America	Fusobacterium
Europe	Oceania	Fusobacterium
North America	Africa	Fusobacterium
North America	Europe	Fusobacterium
North America	Oceania	Fusobacterium
Oceania	Asia	Fusobacterium
Oceania	Europe	Fusobacterium
Oceania	North America	Fusobacterium
Oceania	South America	Fusobacterium
South America	Oceania	Fusobacterium
Africa	Asia	Neisseria
Africa	Oceania	Neisseria
Asia	Africa	Neisseria
Asia	Europe	Neisseria
Asia	North America	Neisseria
Asia	Oceania	Neisseria
Asia	South America	Neisseria
Europe	Asia	Neisseria
Europe	North America	Neisseria
Europe	Oceania	Neisseria
North America	Asia	Neisseria
North America	Europe	Neisseria
North America	Oceania	Neisseria
North America	South America	Neisseria
Oceania	Africa	Neisseria
Oceania	Asia	Neisseria
Oceania	Europe	Neisseria
Oceania	North America	Neisseria
South America	Asia	Neisseria
South America	North America	Neisseria
Africa	Europe	Haemophilus
Africa	North America	Haemophilus
Africa	Oceania	Haemophilus
Africa	South America	Haemophilus
Asia	Europe	Haemophilus
Asia	North America	Haemophilus
Asia	Oceania	Haemophilus
Asia	South America	Haemophilus
Europe	Africa	Haemophilus
Europe	Asia	Haemophilus
Europe	North America	Haemophilus
Europe	Oceania	Haemophilus
Europe	South America	Haemophilus
North America	Africa	Haemophilus
North America	Asia	Haemophilus
North America	Europe	Haemophilus
North America	Oceania	Haemophilus
Oceania	Africa	Haemophilus
Oceania	Asia	Haemophilus
Oceania	Europe	Haemophilus
Oceania	North America	Haemophilus
South America	Africa	Haemophilus
South America	Asia	Haemophilus
South America	Europe	Haemophilus
Africa	Oceania	Leptotrichia
Africa	South America	Leptotrichia
Asia	Europe	Leptotrichia
Asia	North America	Leptotrichia
Asia	Oceania	Leptotrichia
Europe	Asia	Leptotrichia
Europe	North America	Leptotrichia
Europe	Oceania	Leptotrichia
North America	Asia	Leptotrichia
North America	Europe	Leptotrichia
North America	Oceania	Leptotrichia
North America	South America	Leptotrichia
Oceania	Africa	Leptotrichia
Oceania	Asia	Leptotrichia
Oceania	Europe	Leptotrichia
Oceania	North America	Leptotrichia
South America	Africa	Leptotrichia
South America	North America	Leptotrichia
Africa	North America	Actinomyces
Africa	Oceania	Actinomyces
Asia	North America	Actinomyces
Asia	Oceania	Actinomyces
Asia	South America	Actinomyces
Europe	North America	Actinomyces
Europe	Oceania	Actinomyces
Europe	South America	Actinomyces
North America	Africa	Actinomyces
North America	Asia	Actinomyces
North America	Europe	Actinomyces
North America	Oceania	Actinomyces
North America	South America	Actinomyces
Oceania	Africa	Actinomyces
Oceania	Asia	Actinomyces
Oceania	Europe	Actinomyces
Oceania	North America	Actinomyces
South America	Asia	Actinomyces
South America	Europe	Actinomyces
South America	North America	Actinomyces
Africa	Europe	Porphyromonas
Africa	Oceania	Porphyromonas
Asia	Europe	Porphyromonas
Asia	Oceania	Porphyromonas
Europe	Africa	Porphyromonas
Europe	Asia	Porphyromonas
Europe	North America	Porphyromonas
Europe	Oceania	Porphyromonas
North America	Europe	Porphyromonas
North America	Oceania	Porphyromonas
Oceania	Africa	Porphyromonas
Oceania	Asia	Porphyromonas
Oceania	Europe	Porphyromonas
Oceania	North America	Porphyromonas
Oceania	South America	Porphyromonas
South America	Oceania	Porphyromonas
Africa	Asia	Alloprevotella
Africa	Oceania	Alloprevotella
Asia	Africa	Alloprevotella
Asia	North America	Alloprevotella
Asia	Oceania	Alloprevotella
Europe	North America	Alloprevotella
Europe	Oceania	Alloprevotella
North America	Asia	Alloprevotella
North America	Europe	Alloprevotella
North America	Oceania	Alloprevotella
Oceania	Africa	Alloprevotella
Oceania	Asia	Alloprevotella
Oceania	Europe	Alloprevotella
Oceania	North America	Alloprevotella
Oceania	South America	Alloprevotella
South America	Oceania	Alloprevotella
Africa	Europe	Campylobacter
Africa	North America	Campylobacter
Africa	Oceania	Campylobacter
Asia	Europe	Campylobacter
Asia	North America	Campylobacter
Asia	Oceania	Campylobacter
Europe	Africa	Campylobacter
Europe	Asia	Campylobacter
Europe	North America	Campylobacter
Europe	Oceania	Campylobacter
North America	Africa	Campylobacter
North America	Asia	Campylobacter
North America	Europe	Campylobacter
North America	Oceania	Campylobacter
Oceania	Africa	Campylobacter
Oceania	Asia	Campylobacter
Oceania	Europe	Campylobacter
Oceania	North America	Campylobacter
Oceania	South America	Campylobacter
South America	Oceania	Campylobacter
Africa	North America	Pseudomonas
Africa	South America	Pseudomonas
Asia	Europe	Pseudomonas
Asia	North America	Pseudomonas
Asia	South America	Pseudomonas
Europe	Asia	Pseudomonas
Europe	North America	Pseudomonas
Europe	Oceania	Pseudomonas
Europe	South America	Pseudomonas
North America	Africa	Pseudomonas
North America	Asia	Pseudomonas
North America	Europe	Pseudomonas
North America	Oceania	Pseudomonas
North America	South America	Pseudomonas
Oceania	Europe	Pseudomonas
Oceania	North America	Pseudomonas
Oceania	South America	Pseudomonas
South America	Africa	Pseudomonas
South America	Asia	Pseudomonas
South America	Europe	Pseudomonas
South America	North America	Pseudomonas
South America	Oceania	Pseudomonas

### Sheet: Supplemental Table 4
Results from Case v. Control Logistic Regression
Effect Size (Cohens d)
	RSV	Asthma	Rhinosinusitis	Influenza	RTI	Pneumonia	COPD	Resp. Allergies	COVID	Tonsillitis	Overall
Streptococcus	-0.0824371	-0.0896362	0.14869	-0.636597	-0.456198	-0.496278	-0.730307	0.415938	-0.407804	0.018842	-0.229303
Rothia	0.512942	-0.0113687	0.0599482	0.104112	-0.0157824	-0.619073	-0.943565	0.690685	-0.177713	0.363912	0.06747
Dolosigranulum	-0.279415	-0.0103212	0.185053	0.019868	0.251141	-0.0014271	-26.5186	0.354991	-0.0185308		0.182679
Prevotella	0.542224	0.0881751	-0.301549	0.00678052	-0.0464895	0.798517	0.117024	0.421016	-0.0665541	-0.952621	0.0362166
Staphylococcus	-0.135501	-0.137519	-0.0494355	0.256371	0.19006	-0.9694	-0.149752	-0.972268	-0.017899	-1.20007	0.0304447
Veillonella	0.375574	0.195576	-0.190558	-0.0633752	-0.0377358	0.38678	-0.865506	0.364471	0.0473139	-0.944316	0.0360051
Corynebacterium	-0.393368	-0.159051	0.301567	0.0595266	0.253624	-0.297913	-0.40033	0.196073	0.206217	0.710937	0.053668
Gemella	0.554632	0.0294024	0.139579	-0.327913	0.122922	-0.405825	0.0782075	0.378483	-0.209531	-0.0669257	0.0114924
Fusobacterium	0.562578	0.291654	0.0858711	0.189119	0.0848848	0.336873	0.684091	0.208589	0.0779687	0.259905	0.157832
Neisseria	0.449759	0.351241	0.132472	-0.249754	-0.0949476	0.0468175	-0.123691	-0.0144741	0.0545886	0.91001	0.0422602
Acinetobacter	0.324583	0.136471	0.0116977	0.18505	0.0648911	-0.604218		-0.745196	-0.414405	-0.0711875	-0.145431
Haemophilus	-0.574229	-0.408742	-0.294909	0.0988335	-0.371622	-0.0053252	-0.360138	0.471501	0.183673	0.358406	-0.23553
Leptotrichia	0.446112	0.302065	-0.11326	-0.173969	0.0770081	0.967695	0.265506	0.409108	0.164097	0.271227	0.133708
Actinomyces	0.78909	0.146902	0.167341	-0.375814	-0.0616938	-0.228335	-0.287368	0.483379	-0.0715023	-0.370658	0.030065
Porphyromonas	0.243235	0.241905	-0.0860976	-0.16187	0.0248314	-0.0025668	1.04356	0.238144	0.13519	0.157688	0.105063
Alloprevotella	-0.290354	0.299438	-0.0394027	-0.322649	0.0493886	0.625868	0.848665	0.328109	0.179386	-0.852781	-0.0154305
Pseudomonas	-0.28434	-0.359725	-0.0448791	0.425038	-0.0822655	0.404845	-0.765027	-0.759754	0.183763	-3.29536	-0.102597
p value
genus	RSV	Asthma	Rhinosinusitis	Influenza	RTI	Pneumonia	COPD	Resp. Allergies	COVID	Tonsillitis	Overall
Streptococcus	0.61325	0.405107	0.336484	1.60007e-06	1.13549e-20	7.53257e-07	0.0859003	0.809771	0.060469	0.953142	1.32015e-14
Rothia	0.000413933	0.645514	0.809771	0.0622629	0.868813	0.0026803	0.0396511	0.0655554	0.510497	0.0684165	0.235932
Dolosigranulum	0.0880083	0.897863	0.368493	0.554216	1.54223e-06	0.275698		0.0834326	0.961		8.70665e-07
Prevotella	0.000212023	0.970219	0.0500589	0.510002	0.350373	7.61892e-12	0.813803	0.517352	0.809771	2.02169e-06	0.0169938
Staphylococcus	0.400408	0.597336	0.809771	0.0622629	0.00194007	4.11113e-08	0.809771	0.0117537	0.956661	0.350373	0.767615
Veillonella	0.0091335	0.541918	0.268688	0.975133	0.548674	0.000717602	0.0538135	0.970219	0.859771	2.83596e-06	0.167527
Corynebacterium	0.00266119	0.809771	0.0247237	0.0263878	2.80929e-11	0.663541	0.400408	0.00109875	0.43662	0.00157993	8.70665e-07
Gemella	0.000212023	0.921611	0.512966	0.00607251	0.28172	0.000413933	0.868813	0.740991	0.447731	0.809771	0.585246
Fusobacterium	0.00232378	0.228523	0.696213	0.110413	0.648632	0.0222914	0.159119	0.809771	0.809771	0.207119	0.019968
Neisseria	0.00384354	0.0690217	0.510002	0.0834326	0.0858604	0.853997	0.809771	0.184371	0.853997	1.2382e-05	0.767615
Acinetobacter	0.0834326	0.809771	0.961	2.68818e-05	0.722551	0.00607251		0.0168152	0.114101	0.955581	3.40501e-05
Haemophilus	1.2382e-05	0.0834326	0.0839811	0.748314	4.32334e-12	0.970219	0.471206	0.169254	0.510002	0.0693502	6.67984e-11
Leptotrichia	0.0388771	0.268688	0.648632	0.778195	0.868813	7.61892e-12	0.599189	0.757568	0.557831	0.189037	0.585246
Actinomyces	8.73774e-06	0.85853	0.377388	0.000311601	0.510497	0.0236445	0.537727	0.218381	0.809771	0.0637447	0.585246
Porphyromonas	0.167457	0.264624	0.77109	0.554216	0.809771	0.748314	0.0475292	0.665398	0.645514	0.510497	0.585246
Alloprevotella	0.0858604	0.194468	0.85853	0.0385778	0.982667	0.000218316	0.0814058	0.846116	0.521064	1.59931e-05	0.00240372
Pseudomonas	0.043173	0.266477	0.846116	0.0637447	0.158339	0.0683697	0.529453	0.00716967	0.478854		8.44804e-07
